# Decoding spine nanostructure in cultured neurons derived from mouse models of neuropsychiatric disorder reveals a schizophrenia-linked role for Ecrg4

**DOI:** 10.1101/2025.09.10.675343

**Authors:** Yutaro Kashiwagi, Qingrui Liu, Yasuhiro Go, Ryo Saito, Atsu Aiba, Takanobu Nakazawa, Shigeo Okabe

## Abstract

Dendritic spine dysfunction may contribute to the etiology and symptom expression of neuropsychiatric disorders. The intimate relationship between spine morphology and function suggests that decoding disease-related abnormalities from spine morphology can aid in developing synapse-targeted interventions. Here, we describe a population analysis of dendritic spine nanostructure applied to the objective grouping of multiple mouse models of neuropsychiatric disorders. This method has identified two major groups of spine phenotypes linked to schizophrenia and autism spectrum disorder (ASD). An increase in spine subpopulation with small volumes characterized the spines of schizophrenia-associated mouse models, whereas a spine subset with large volumes increased in ASD models. Schizophrenia-associated mouse models showed higher similarity in spine morphology, driven by reduced size and growth of nascent spines. The expression of Ecrg4, a gene encoding small secretory peptides, was increased in schizophrenia-associated mouse models, and functional studies confirmed its critical involvement in impaired spine dynamics and shape. These results suggest that population-level spine analysis provides rich insights into heterogeneous spine pathology, facilitating the identification of new molecular targets related to core synaptic dysfunction.
