## Supplementary Table 1 for "Decoding spine nanostructure in cultured neurons derived from mouse models of neuropsychiatric disorder reveals a schizophrenia-linked role for Ecrg4"

### Sheet: Sheet1
mutant	mouse background	culture date (YYYY-MM-DD)	genotype	No of cells	No of dendrites	DIV of fixation	manipulation
CaMKIIαK42R/K42R	C57BL/6J	20160909	WT	8	16	19	(-)
CaMKIIαK42R/K42R	C57BL/6J	20160909	MUT	8	16	19	(-)
CaMKIIαK42R/K42R	C57BL/6J	20160916	WT	8	16	19	(-)
CaMKIIαK42R/K42R	C57BL/6J	20160916	MUT	8	16	19	(-)
CaMKIIαK42R/K42R	C57BL/6J	20160930	WT	8	16	19	(-)
CaMKIIαK42R/K42R	C57BL/6J	20160930	MUT	8	16	19	(-)
Syngap1+/−	C57BL/6J	20160604	WT	10	20	19	(-)
Syngap1+/−	C57BL/6J	20160604	MUT	12	29	19	(-)
Syngap1+/−	C57BL/6J	20160810	WT	15	30	19	(-)
Syngap1+/−	C57BL/6J	20160810	MUT	15	29	19	(-)
Syngap1+/−	C57BL/6J	20161028	WT	11	22	19	(-)
Syngap1+/−	C57BL/6J	20161028	MUT	11	22	19	(-)
Nlgn3R451C/(y or R451C)	C57BL/6J	20181025	WT	11	22	19	(-)
Nlgn3R451C/(y or R451C)	C57BL/6J	20181025	MUT	11	21	19	(-)
Nlgn3R451C/(y or R451C)	C57BL/6J	20181129	WT	11	22	19	(-)
Nlgn3R451C/(y or R451C)	C57BL/6J	20181129	MUT	11	22	19	(-)
Nlgn3R451C/(y or R451C)	C57BL/6J	20181220	WT	11	22	19	(-)
Nlgn3R451C/(y or R451C)	C57BL/6J	20181220	MUT	11	22	19	(-)
15q11-13dup/+	C57BL/6J	20190301	WT	11	21	19	(-)
15q11-13dup/+	C57BL/6J	20190301	MUT	11	22	19	(-)
15q11-13dup/+	C57BL/6J	20190530	WT	11	21	19	(-)
15q11-13dup/+	C57BL/6J	20190530	MUT	11	21	19	(-)
15q11-13dup/+	C57BL/6J	20191114	WT	11	23	19	(-)
15q11-13dup/+	C57BL/6J	20191114	MUT	11	22	19	(-)
22q11.2del/+	C57BL/6N	20201203	WT	11	22	19	(-)
22q11.2del/+	C57BL/6N	20201203	MUT	11	22	19	(-)
22q11.2del/+	C57BL/6N	20210114	WT	11	22	19	(-)
22q11.2del/+	C57BL/6N	20210114	MUT	11	22	19	(-)
22q11.2del/+	C57BL/6N	20210114	WT	11	22	19	(-)
22q11.2del/+	C57BL/6N	20210114	MUT	11	22	19	(-)
3q29del/+	C57BL/6J	20220428	WT	12	24	19	(-)
3q29del/+	C57BL/6J	20220428	MUT	12	24	19	(-)
3q29del/+	C57BL/6J	20220516	WT	12	24	19	(-)
3q29del/+	C57BL/6J	20220516	MUT	12	24	19	(-)
3q29del/+	C57BL/6J	20220531	WT	12	24	19	(-)
3q29del/+	C57BL/6J	20220531	MUT	12	24	19	(-)
POGZQ1038R/+	C57BL/6N	20220203	WT	12	24	19	(-)
POGZQ1038R/+	C57BL/6N	20220203	MUT	12	24	19	(-)
POGZQ1038R/+	C57BL/6N	20220224	WT	13	24	19	(-)
POGZQ1038R/+	C57BL/6N	20220224	MUT	12	24	19	(-)
POGZQ1038R/+	C57BL/6N	20220317	WT	12	24	19	(-)
POGZQ1038R/+	C57BL/6N	20220317	MUT	12	24	19	(-)
Setd1a+/-	C57BL/6N	20220428	WT	12	24	19	(-)
Setd1a+/-	C57BL/6N	20220428	MUT	12	24	19	(-)
Setd1a+/-	C57BL/6N	20220525	WT	12	24	19	(-)
Setd1a+/-	C57BL/6N	20220525	MUT	12	24	19	(-)
Setd1a+/-	C57BL/6N	20220526	WT	12	24	19	(-)
Setd1a+/-	C57BL/6N	20220526	MUT	12	24	19	(-)
22q11.2del/+	C57BL/6N	20240606	MUT	13	22	19	control shRNA
22q11.2del/+	C57BL/6N	20240606	MUT	12	22	19	Ecrg4 shRNA
22q11.2del/+	C57BL/6N	20240606	WT	12	22	19	control shRNA
22q11.2del/+	C57BL/6N	20240620	MUT	11	22	19	control shRNA
22q11.2del/+	C57BL/6N	20240620	MUT	11	22	19	Ecrg4 shRNA
22q11.2del/+	C57BL/6N	20240620	WT	11	22	19	control shRNA
22q11.2del/+	C57BL/6N	20240627	MUT	11	22	19	control shRNA
22q11.2del/+	C57BL/6N	20240627	MUT	11	22	19	Ecrg4 shRNA
22q11.2del/+	C57BL/6N	20240627	WT	11	22	19	control shRNA
Setd1a+/-	C57BL/6N	20240815	MUT	11	22	19	control shRNA
Setd1a+/-	C57BL/6N	20240815	MUT	11	22	19	Ecrg4 shRNA
Setd1a+/-	C57BL/6N	20240815	WT	11	22	19	control shRNA
Setd1a+/-	C57BL/6N	20240903	MUT	12	24	19	control shRNA
Setd1a+/-	C57BL/6N	20240903	MUT	11	22	19	Ecrg4 shRNA
Setd1a+/-	C57BL/6N	20240903	WT	11	22	19	control shRNA
Setd1a+/-	C57BL/6N	20240903	MUT	11	22	19	control shRNA
Setd1a+/-	C57BL/6N	20240903	MUT	11	22	19	Ecrg4 shRNA
Setd1a+/-	C57BL/6N	20240903	WT	11	22	19	control shRNA
